# Eye in a Disk: eyeIntegration human pan-eye and body transcriptome database version 1.0

**DOI:** 10.1101/579482

**Authors:** Vinay Swamy, David McGaughey

**Affiliations:** Ophthalmic Genetics and Visual Function Branch, National Eye Institute, National Institutes of Health

## Abstract

**PURPOSE:** To develop an accessible and reliable RNA-seq transcriptome database of healthy human eye tissues and a matching reactive web application to query gene expression in eye and body tissues. METHODS: We downloaded the raw sequnce data for 1375 RNA-seq samples across 54 tissues in the GTEx project as a non-eye reference set.

We then queried several public repositories to find all healthy, non-perturbed, human eye-related tissue RNA-seq samples. The 916 eye and 1375 GTEx samples were sent into a Snakemake-based reproducible pipeline we wrote to quantify all known transcripts and genes, removes samples with poor sequence quality and mislabels, normalizes expression values across each tissue, performs 882 differential expression tests, calculates GO term enrichment, and outputs all as a single SQLite database file: the Eye in a Disk (EiaD) dataset. Furthermore, we rewrote the web application eyeIntegration (https://eyeIntegration.nei.nih.gov) to display EiaD.

**RESULTS:** The new eyeIntegration portal provides quick visualization of human eye-related transcriptomes published to date by database version, gene/transcript, 19 eye tissues, and 54 body tissues. As a test of the value of this unified pan-eye dataset, we showed that fetal and organoid retina are highly similar at a pan-transcriptome level but display distinct differences in certain pathways and gene families like protocadherin and HOXB family members.

**CONCLUSION:** The eyeIntegration v1.0 web app serves the pan-human eye and body transcriptome dataset, EiaD. This offers the eye community a powerful and quick means to test hypotheses on human gene and transcript expression across 54 body and 19 eye tissues.
