## Supplemental File 2.xls for "Eye in a Disk: eyeIntegration human pan-eye and body transcriptome database version 1.0"

### Sheet: q01_limma_gene_sig
Comparison	Count
Choroid.Plexus_Adult.Tissue-Adipose.Tissue	11630
Choroid.Plexus_Adult.Tissue-Adrenal.Gland	10959
Choroid.Plexus_Adult.Tissue-Bladder	10475
Choroid.Plexus_Adult.Tissue-Blood	10891
Choroid.Plexus_Adult.Tissue-Blood.Vessel	11945
Choroid.Plexus_Adult.Tissue-Body	10318
Choroid.Plexus_Adult.Tissue-Bone.Marrow	9203
Choroid.Plexus_Adult.Tissue-Brain	13069
Choroid.Plexus_Adult.Tissue-Breast	11197
Choroid.Plexus_Adult.Tissue-Cervix.Uteri	11040
Choroid.Plexus_Adult.Tissue-Colon	11091
Choroid.Plexus_Adult.Tissue-Esophagus	10865
Choroid.Plexus_Adult.Tissue-Fallopian.Tube	11178
Choroid.Plexus_Adult.Tissue-Heart	11458
Choroid.Plexus_Adult.Tissue-Kidney	11118
Choroid.Plexus_Adult.Tissue-Liver	11326
Choroid.Plexus_Adult.Tissue-Lung	11836
Choroid.Plexus_Adult.Tissue-Muscle	11645
Choroid.Plexus_Adult.Tissue-Nerve	12442
Choroid.Plexus_Adult.Tissue-Ovary	10397
Choroid.Plexus_Adult.Tissue-Pancreas	10371
Choroid.Plexus_Adult.Tissue-Pituitary	12591
Choroid.Plexus_Adult.Tissue-Prostate	10527
Choroid.Plexus_Adult.Tissue-Retina_Fetal.Eye	5584
Choroid.Plexus_Adult.Tissue-Salivary.Gland	10321
Choroid.Plexus_Adult.Tissue-Skin	9573
Choroid.Plexus_Adult.Tissue-Small.Intestine	11419
Choroid.Plexus_Adult.Tissue-Spleen	13254
Choroid.Plexus_Adult.Tissue-Stomach	11025
Choroid.Plexus_Adult.Tissue-Testis	13577
Choroid.Plexus_Adult.Tissue-Thyroid	11990
Choroid.Plexus_Adult.Tissue-Uterus	11148
Choroid.Plexus_Adult.Tissue-Vagina	10353
Cornea_Adult.Tissue-Adipose.Tissue	27878
Cornea_Adult.Tissue-Adrenal.Gland	27062
Cornea_Adult.Tissue-Bladder	23668
Cornea_Adult.Tissue-Blood	27951
Cornea_Adult.Tissue-Blood.Vessel	28268
Cornea_Adult.Tissue-Body	28932
Cornea_Adult.Tissue-Bone.Marrow	23067
Cornea_Adult.Tissue-Brain	29921
Cornea_Adult.Tissue-Breast	27113
Cornea_Adult.Tissue-Cervix.Uteri	24688
Cornea_Adult.Tissue-Choroid.Plexus_Adult.Tissue	9087
Cornea_Adult.Tissue-Colon	27985
Cornea_Adult.Tissue-Cornea_Cell.Line.Endothelium	22233
Cornea_Adult.Tissue-Cornea_Endothelium	22194
Cornea_Adult.Tissue-Cornea_Fetal.Endothelium	12273
Cornea_Adult.Tissue-Cornea_Stem.Cell.Endothelium	14414
Cornea_Adult.Tissue-ESC_Stem.Cell.Line	18733
Cornea_Adult.Tissue-Esophagus	27969
Cornea_Adult.Tissue-Fallopian.Tube	23608
Cornea_Adult.Tissue-Heart	28249
Cornea_Adult.Tissue-Kidney	27385
Cornea_Adult.Tissue-Lens_Stem.Cell.Line	16353
Cornea_Adult.Tissue-Liver	27522
Cornea_Adult.Tissue-Lung	27420
Cornea_Adult.Tissue-Muscle	27799
Cornea_Adult.Tissue-Nerve	27396
Cornea_Adult.Tissue-Ovary	20271
Cornea_Adult.Tissue-Pancreas	26973
Cornea_Adult.Tissue-Pituitary	27728
Cornea_Adult.Tissue-Prostate	21994
Cornea_Adult.Tissue-RPE_Adult.Tissue	28516
Cornea_Adult.Tissue-RPE_Fetal.Tissue	19114
Cornea_Adult.Tissue-Retina_3D.Organoid.Stem.Cell	26733
Cornea_Adult.Tissue-Retina_Fetal.Eye	9672
Cornea_Adult.Tissue-Retina_Fetal.Tissue	26431
Cornea_Adult.Tissue-Retina_RGC.Stem.Cell	10654
Cornea_Adult.Tissue-Salivary.Gland	26126
Cornea_Adult.Tissue-Skin	27320
Cornea_Adult.Tissue-Small.Intestine	27372
Cornea_Adult.Tissue-Spleen	27764
Cornea_Adult.Tissue-Stomach	27427
Cornea_Adult.Tissue-Testis	24462
Cornea_Adult.Tissue-Thyroid	27190
Cornea_Adult.Tissue-Uterus	22202
Cornea_Adult.Tissue-Vagina	20997
Cornea_Cell.Line.Endothelium-Adipose.Tissue	21438
Cornea_Cell.Line.Endothelium-Adrenal.Gland	20615
Cornea_Cell.Line.Endothelium-Bladder	18863
Cornea_Cell.Line.Endothelium-Blood	20891
Cornea_Cell.Line.Endothelium-Blood.Vessel	21320
Cornea_Cell.Line.Endothelium-Body	19682
Cornea_Cell.Line.Endothelium-Bone.Marrow	19063
Cornea_Cell.Line.Endothelium-Brain	21804
Cornea_Cell.Line.Endothelium-Breast	21180
Cornea_Cell.Line.Endothelium-Cervix.Uteri	19621
Cornea_Cell.Line.Endothelium-Choroid.Plexus_Adult.Tissue	7521
Cornea_Cell.Line.Endothelium-Colon	21146
Cornea_Cell.Line.Endothelium-Esophagus	20745
Cornea_Cell.Line.Endothelium-Fallopian.Tube	19083
Cornea_Cell.Line.Endothelium-Heart	20327
Cornea_Cell.Line.Endothelium-Kidney	20678
Cornea_Cell.Line.Endothelium-Liver	21168
Cornea_Cell.Line.Endothelium-Lung	21490
Cornea_Cell.Line.Endothelium-Muscle	19912
Cornea_Cell.Line.Endothelium-Nerve	21923
Cornea_Cell.Line.Endothelium-Ovary	17107
Cornea_Cell.Line.Endothelium-Pancreas	20483
Cornea_Cell.Line.Endothelium-Pituitary	21880
Cornea_Cell.Line.Endothelium-Prostate	17985
Cornea_Cell.Line.Endothelium-Retina_Fetal.Eye	9366
Cornea_Cell.Line.Endothelium-Salivary.Gland	21166
Cornea_Cell.Line.Endothelium-Skin	20141
Cornea_Cell.Line.Endothelium-Small.Intestine	21466
Cornea_Cell.Line.Endothelium-Spleen	22534
Cornea_Cell.Line.Endothelium-Stomach	20623
Cornea_Cell.Line.Endothelium-Testis	20212
Cornea_Cell.Line.Endothelium-Thyroid	21773
Cornea_Cell.Line.Endothelium-Uterus	18134
Cornea_Cell.Line.Endothelium-Vagina	18249
Cornea_Endothelium-Adipose.Tissue	22596
Cornea_Endothelium-Adrenal.Gland	21790
Cornea_Endothelium-Bladder	19127
Cornea_Endothelium-Blood	22393
Cornea_Endothelium-Blood.Vessel	22706
Cornea_Endothelium-Body	21226
Cornea_Endothelium-Bone.Marrow	20634
Cornea_Endothelium-Brain	23685
Cornea_Endothelium-Breast	21843
Cornea_Endothelium-Cervix.Uteri	20099
Cornea_Endothelium-Choroid.Plexus_Adult.Tissue	8662
Cornea_Endothelium-Colon	22833
Cornea_Endothelium-Cornea_Cell.Line.Endothelium	12638
Cornea_Endothelium-Cornea_Fetal.Endothelium	3181
Cornea_Endothelium-Cornea_Stem.Cell.Endothelium	8020
Cornea_Endothelium-ESC_Stem.Cell.Line	14347
Cornea_Endothelium-Esophagus	22352
Cornea_Endothelium-Fallopian.Tube	19349
Cornea_Endothelium-Heart	21355
Cornea_Endothelium-Kidney	21841
Cornea_Endothelium-Lens_Stem.Cell.Line	12137
Cornea_Endothelium-Liver	22185
Cornea_Endothelium-Lung	22805
Cornea_Endothelium-Muscle	21253
Cornea_Endothelium-Nerve	22762
Cornea_Endothelium-Ovary	15585
Cornea_Endothelium-Pancreas	21624
Cornea_Endothelium-Pituitary	22938
Cornea_Endothelium-Prostate	17594
Cornea_Endothelium-RPE_Adult.Tissue	19603
Cornea_Endothelium-RPE_Fetal.Tissue	8492
Cornea_Endothelium-Retina_3D.Organoid.Stem.Cell	20270
Cornea_Endothelium-Retina_Fetal.Eye	9149
Cornea_Endothelium-Retina_Fetal.Tissue	20354
Cornea_Endothelium-Retina_RGC.Stem.Cell	9091
Cornea_Endothelium-Salivary.Gland	21889
Cornea_Endothelium-Skin	21724
Cornea_Endothelium-Small.Intestine	22799
Cornea_Endothelium-Spleen	23925
Cornea_Endothelium-Stomach	22174
Cornea_Endothelium-Testis	20908
Cornea_Endothelium-Thyroid	22582
Cornea_Endothelium-Uterus	17773
Cornea_Endothelium-Vagina	17679
Cornea_Fetal.Endothelium-Adipose.Tissue	8499
Cornea_Fetal.Endothelium-Adrenal.Gland	8053
Cornea_Fetal.Endothelium-Bladder	7120
Cornea_Fetal.Endothelium-Blood	10561
Cornea_Fetal.Endothelium-Blood.Vessel	7950
Cornea_Fetal.Endothelium-Body	6494
Cornea_Fetal.Endothelium-Bone.Marrow	11006
Cornea_Fetal.Endothelium-Brain	9531
Cornea_Fetal.Endothelium-Breast	7839
Cornea_Fetal.Endothelium-Cervix.Uteri	7014
Cornea_Fetal.Endothelium-Choroid.Plexus_Adult.Tissue	7307
Cornea_Fetal.Endothelium-Colon	7902
Cornea_Fetal.Endothelium-Cornea_Cell.Line.Endothelium	7071
Cornea_Fetal.Endothelium-Esophagus	7617
Cornea_Fetal.Endothelium-Fallopian.Tube	7281
Cornea_Fetal.Endothelium-Heart	8417
Cornea_Fetal.Endothelium-Kidney	8541
Cornea_Fetal.Endothelium-Liver	10781
Cornea_Fetal.Endothelium-Lung	9542
Cornea_Fetal.Endothelium-Muscle	9821
Cornea_Fetal.Endothelium-Nerve	8391
Cornea_Fetal.Endothelium-Ovary	5710
Cornea_Fetal.Endothelium-Pancreas	8619
Cornea_Fetal.Endothelium-Pituitary	8641
Cornea_Fetal.Endothelium-Prostate	7071
Cornea_Fetal.Endothelium-Retina_Fetal.Eye	5616
Cornea_Fetal.Endothelium-Salivary.Gland	8385
Cornea_Fetal.Endothelium-Skin	7313
Cornea_Fetal.Endothelium-Small.Intestine	9131
Cornea_Fetal.Endothelium-Spleen	10804
Cornea_Fetal.Endothelium-Stomach	8603
Cornea_Fetal.Endothelium-Testis	11476
Cornea_Fetal.Endothelium-Thyroid	8218
Cornea_Fetal.Endothelium-Uterus	6273
Cornea_Fetal.Endothelium-Vagina	7323
Cornea_Stem.Cell.Endothelium-Adipose.Tissue	12565
Cornea_Stem.Cell.Endothelium-Adrenal.Gland	12372
Cornea_Stem.Cell.Endothelium-Bladder	10263
Cornea_Stem.Cell.Endothelium-Blood	13913
Cornea_Stem.Cell.Endothelium-Blood.Vessel	12782
Cornea_Stem.Cell.Endothelium-Body	10738
Cornea_Stem.Cell.Endothelium-Bone.Marrow	13724
Cornea_Stem.Cell.Endothelium-Brain	15556
Cornea_Stem.Cell.Endothelium-Breast	11792
Cornea_Stem.Cell.Endothelium-Cervix.Uteri	11078
Cornea_Stem.Cell.Endothelium-Choroid.Plexus_Adult.Tissue	6978
Cornea_Stem.Cell.Endothelium-Colon	12330
Cornea_Stem.Cell.Endothelium-Cornea_Cell.Line.Endothelium	9827
Cornea_Stem.Cell.Endothelium-Cornea_Fetal.Endothelium	2309
Cornea_Stem.Cell.Endothelium-ESC_Stem.Cell.Line	9578
Cornea_Stem.Cell.Endothelium-Esophagus	11222
Cornea_Stem.Cell.Endothelium-Fallopian.Tube	11539
Cornea_Stem.Cell.Endothelium-Heart	12749
Cornea_Stem.Cell.Endothelium-Kidney	12701
Cornea_Stem.Cell.Endothelium-Lens_Stem.Cell.Line	5600
Cornea_Stem.Cell.Endothelium-Liver	14261
Cornea_Stem.Cell.Endothelium-Lung	12915
Cornea_Stem.Cell.Endothelium-Muscle	13805
Cornea_Stem.Cell.Endothelium-Nerve	13459
Cornea_Stem.Cell.Endothelium-Ovary	9427
Cornea_Stem.Cell.Endothelium-Pancreas	11893
Cornea_Stem.Cell.Endothelium-Pituitary	14321
Cornea_Stem.Cell.Endothelium-Prostate	10548
Cornea_Stem.Cell.Endothelium-RPE_Adult.Tissue	13459
Cornea_Stem.Cell.Endothelium-RPE_Fetal.Tissue	5901
Cornea_Stem.Cell.Endothelium-Retina_3D.Organoid.Stem.Cell	11336
Cornea_Stem.Cell.Endothelium-Retina_Fetal.Eye	7556
Cornea_Stem.Cell.Endothelium-Retina_Fetal.Tissue	13767
Cornea_Stem.Cell.Endothelium-Retina_RGC.Stem.Cell	5892
Cornea_Stem.Cell.Endothelium-Salivary.Gland	10491
Cornea_Stem.Cell.Endothelium-Skin	9719
Cornea_Stem.Cell.Endothelium-Small.Intestine	12849
Cornea_Stem.Cell.Endothelium-Spleen	15141
Cornea_Stem.Cell.Endothelium-Stomach	12214
Cornea_Stem.Cell.Endothelium-Testis	15174
Cornea_Stem.Cell.Endothelium-Thyroid	13056
Cornea_Stem.Cell.Endothelium-Uterus	10604
Cornea_Stem.Cell.Endothelium-Vagina	9310
ESC_Stem.Cell.Line-Adipose.Tissue	19392
ESC_Stem.Cell.Line-Adrenal.Gland	18543
ESC_Stem.Cell.Line-Bladder	17678
ESC_Stem.Cell.Line-Blood	18822
ESC_Stem.Cell.Line-Blood.Vessel	19257
ESC_Stem.Cell.Line-Body	18159
ESC_Stem.Cell.Line-Bone.Marrow	15374
ESC_Stem.Cell.Line-Brain	19725
ESC_Stem.Cell.Line-Breast	19120
ESC_Stem.Cell.Line-Cervix.Uteri	18167
ESC_Stem.Cell.Line-Choroid.Plexus_Adult.Tissue	6622
ESC_Stem.Cell.Line-Colon	19032
ESC_Stem.Cell.Line-Cornea_Cell.Line.Endothelium	13033
ESC_Stem.Cell.Line-Cornea_Fetal.Endothelium	8033
ESC_Stem.Cell.Line-Esophagus	18713
ESC_Stem.Cell.Line-Fallopian.Tube	18094
ESC_Stem.Cell.Line-Heart	18312
ESC_Stem.Cell.Line-Kidney	19089
ESC_Stem.Cell.Line-Lens_Stem.Cell.Line	5935
ESC_Stem.Cell.Line-Liver	19214
ESC_Stem.Cell.Line-Lung	19575
ESC_Stem.Cell.Line-Muscle	18210
ESC_Stem.Cell.Line-Nerve	19817
ESC_Stem.Cell.Line-Ovary	15604
ESC_Stem.Cell.Line-Pancreas	17923
ESC_Stem.Cell.Line-Pituitary	19390
ESC_Stem.Cell.Line-Prostate	17009
ESC_Stem.Cell.Line-RPE_Adult.Tissue	17687
ESC_Stem.Cell.Line-RPE_Fetal.Tissue	10841
ESC_Stem.Cell.Line-Retina_3D.Organoid.Stem.Cell	12143
ESC_Stem.Cell.Line-Retina_Fetal.Eye	4544
ESC_Stem.Cell.Line-Retina_Fetal.Tissue	13833
ESC_Stem.Cell.Line-Retina_RGC.Stem.Cell	5694
ESC_Stem.Cell.Line-Salivary.Gland	18778
ESC_Stem.Cell.Line-Skin	18365
ESC_Stem.Cell.Line-Small.Intestine	19549
ESC_Stem.Cell.Line-Spleen	20504
ESC_Stem.Cell.Line-Stomach	18879
ESC_Stem.Cell.Line-Testis	19318
ESC_Stem.Cell.Line-Thyroid	19737
ESC_Stem.Cell.Line-Uterus	16919
ESC_Stem.Cell.Line-Vagina	16776
Lens_Stem.Cell.Line-Adipose.Tissue	14857
Lens_Stem.Cell.Line-Adrenal.Gland	14318
Lens_Stem.Cell.Line-Bladder	12694
Lens_Stem.Cell.Line-Blood	15601
Lens_Stem.Cell.Line-Blood.Vessel	14878
Lens_Stem.Cell.Line-Body	12646
Lens_Stem.Cell.Line-Bone.Marrow	13662
Lens_Stem.Cell.Line-Brain	14911
Lens_Stem.Cell.Line-Breast	14350
Lens_Stem.Cell.Line-Cervix.Uteri	13150
Lens_Stem.Cell.Line-Choroid.Plexus_Adult.Tissue	7119
Lens_Stem.Cell.Line-Colon	14177
Lens_Stem.Cell.Line-Cornea_Cell.Line.Endothelium	10912
Lens_Stem.Cell.Line-Cornea_Fetal.Endothelium	5376
Lens_Stem.Cell.Line-Esophagus	13753
Lens_Stem.Cell.Line-Fallopian.Tube	13302
Lens_Stem.Cell.Line-Heart	14084
Lens_Stem.Cell.Line-Kidney	14734
Lens_Stem.Cell.Line-Liver	16112
Lens_Stem.Cell.Line-Lung	15259
Lens_Stem.Cell.Line-Muscle	14836
Lens_Stem.Cell.Line-Nerve	14778
Lens_Stem.Cell.Line-Ovary	11355
Lens_Stem.Cell.Line-Pancreas	13976
Lens_Stem.Cell.Line-Pituitary	14506
Lens_Stem.Cell.Line-Prostate	12664
Lens_Stem.Cell.Line-Retina_Fetal.Eye	5307
Lens_Stem.Cell.Line-Salivary.Gland	13900
Lens_Stem.Cell.Line-Skin	13312
Lens_Stem.Cell.Line-Small.Intestine	14892
Lens_Stem.Cell.Line-Spleen	16812
Lens_Stem.Cell.Line-Stomach	14370
Lens_Stem.Cell.Line-Testis	15413
Lens_Stem.Cell.Line-Thyroid	15094
Lens_Stem.Cell.Line-Uterus	12463
Lens_Stem.Cell.Line-Vagina	12292
RPE_Adult.Tissue-Adipose.Tissue	25873
RPE_Adult.Tissue-Adrenal.Gland	25032
RPE_Adult.Tissue-Bladder	21591
RPE_Adult.Tissue-Blood	27509
RPE_Adult.Tissue-Blood.Vessel	26109
RPE_Adult.Tissue-Body	25276
RPE_Adult.Tissue-Bone.Marrow	25159
RPE_Adult.Tissue-Brain	27729
RPE_Adult.Tissue-Breast	24971
RPE_Adult.Tissue-Cervix.Uteri	22528
RPE_Adult.Tissue-Choroid.Plexus_Adult.Tissue	10187
RPE_Adult.Tissue-Colon	25830
RPE_Adult.Tissue-Cornea_Cell.Line.Endothelium	17611
RPE_Adult.Tissue-Cornea_Fetal.Endothelium	8906
RPE_Adult.Tissue-Esophagus	26086
RPE_Adult.Tissue-Fallopian.Tube	20900
RPE_Adult.Tissue-Heart	25241
RPE_Adult.Tissue-Kidney	24604
RPE_Adult.Tissue-Lens_Stem.Cell.Line	13666
RPE_Adult.Tissue-Liver	26113
RPE_Adult.Tissue-Lung	25703
RPE_Adult.Tissue-Muscle	25396
RPE_Adult.Tissue-Nerve	26293
RPE_Adult.Tissue-Ovary	18659
RPE_Adult.Tissue-Pancreas	25965
RPE_Adult.Tissue-Pituitary	27047
RPE_Adult.Tissue-Prostate	19176
RPE_Adult.Tissue-RPE_Fetal.Tissue	12705
RPE_Adult.Tissue-Retina_3D.Organoid.Stem.Cell	25520
RPE_Adult.Tissue-Retina_Fetal.Eye	11355
RPE_Adult.Tissue-Retina_Fetal.Tissue	23497
RPE_Adult.Tissue-Salivary.Gland	25666
RPE_Adult.Tissue-Skin	26809
RPE_Adult.Tissue-Small.Intestine	25858
RPE_Adult.Tissue-Spleen	27411
RPE_Adult.Tissue-Stomach	25072
RPE_Adult.Tissue-Testis	23618
RPE_Adult.Tissue-Thyroid	26420
RPE_Adult.Tissue-Uterus	20246
RPE_Adult.Tissue-Vagina	19814
RPE_Cell.Line-Adipose.Tissue	27849
RPE_Cell.Line-Adrenal.Gland	26776
RPE_Cell.Line-Bladder	22693
RPE_Cell.Line-Blood	27224
RPE_Cell.Line-Blood.Vessel	28315
RPE_Cell.Line-Body	27928
RPE_Cell.Line-Bone.Marrow	21135
RPE_Cell.Line-Brain	29808
RPE_Cell.Line-Breast	26839
RPE_Cell.Line-Cervix.Uteri	23822
RPE_Cell.Line-Choroid.Plexus_Adult.Tissue	6763
RPE_Cell.Line-Colon	28030
RPE_Cell.Line-Cornea_Adult.Tissue	26879
RPE_Cell.Line-Cornea_Cell.Line.Endothelium	14408
RPE_Cell.Line-Cornea_Endothelium	15741
RPE_Cell.Line-Cornea_Fetal.Endothelium	7138
RPE_Cell.Line-Cornea_Stem.Cell.Endothelium	9869
RPE_Cell.Line-ESC_Stem.Cell.Line	13835
RPE_Cell.Line-Esophagus	28118
RPE_Cell.Line-Fallopian.Tube	22408
RPE_Cell.Line-Heart	27312
RPE_Cell.Line-Kidney	26756
RPE_Cell.Line-Lens_Stem.Cell.Line	11686
RPE_Cell.Line-Liver	26678
RPE_Cell.Line-Lung	27232
RPE_Cell.Line-Muscle	25994
RPE_Cell.Line-Nerve	27349
RPE_Cell.Line-Ovary	18310
RPE_Cell.Line-Pancreas	26513
RPE_Cell.Line-Pituitary	27716
RPE_Cell.Line-Prostate	20356
RPE_Cell.Line-RPE_Adult.Tissue	24562
RPE_Cell.Line-RPE_Fetal.Tissue	10106
RPE_Cell.Line-RPE_Stem.Cell.Line	16329
RPE_Cell.Line-Retina_3D.Organoid.Stem.Cell	24948
RPE_Cell.Line-Retina_Adult.Tissue	25562
RPE_Cell.Line-Retina_Fetal.Eye	8565
RPE_Cell.Line-Retina_Fetal.Tissue	23439
RPE_Cell.Line-Retina_RGC.Stem.Cell	6849
RPE_Cell.Line-Salivary.Gland	26802
RPE_Cell.Line-Skin	27488
RPE_Cell.Line-Small.Intestine	27214
RPE_Cell.Line-Spleen	28024
RPE_Cell.Line-Stomach	27050
RPE_Cell.Line-Testis	23746
RPE_Cell.Line-Thyroid	27092
RPE_Cell.Line-Uterus	20182
RPE_Cell.Line-Vagina	20175
RPE_Fetal.Tissue-Adipose.Tissue	17656
RPE_Fetal.Tissue-Adrenal.Gland	16331
RPE_Fetal.Tissue-Bladder	15375
RPE_Fetal.Tissue-Blood	18294
RPE_Fetal.Tissue-Blood.Vessel	17094
RPE_Fetal.Tissue-Body	15787
RPE_Fetal.Tissue-Bone.Marrow	17480
RPE_Fetal.Tissue-Brain	18151
RPE_Fetal.Tissue-Breast	17387
RPE_Fetal.Tissue-Cervix.Uteri	16278
RPE_Fetal.Tissue-Choroid.Plexus_Adult.Tissue	7667
RPE_Fetal.Tissue-Colon	17328
RPE_Fetal.Tissue-Cornea_Cell.Line.Endothelium	10491
RPE_Fetal.Tissue-Cornea_Fetal.Endothelium	3642
RPE_Fetal.Tissue-Esophagus	16827
RPE_Fetal.Tissue-Fallopian.Tube	15950
RPE_Fetal.Tissue-Heart	15853
RPE_Fetal.Tissue-Kidney	16920
RPE_Fetal.Tissue-Lens_Stem.Cell.Line	7811
RPE_Fetal.Tissue-Liver	18018
RPE_Fetal.Tissue-Lung	18171
RPE_Fetal.Tissue-Muscle	16578
RPE_Fetal.Tissue-Nerve	18559
RPE_Fetal.Tissue-Ovary	13517
RPE_Fetal.Tissue-Pancreas	16625
RPE_Fetal.Tissue-Pituitary	18514
RPE_Fetal.Tissue-Prostate	14901
RPE_Fetal.Tissue-Retina_3D.Organoid.Stem.Cell	13714
RPE_Fetal.Tissue-Retina_Fetal.Eye	7570
RPE_Fetal.Tissue-Salivary.Gland	17197
RPE_Fetal.Tissue-Skin	16514
RPE_Fetal.Tissue-Small.Intestine	18330
RPE_Fetal.Tissue-Spleen	19799
RPE_Fetal.Tissue-Stomach	17127
RPE_Fetal.Tissue-Testis	18645
RPE_Fetal.Tissue-Thyroid	18383
RPE_Fetal.Tissue-Uterus	14771
RPE_Fetal.Tissue-Vagina	15105
RPE_Stem.Cell.Line-Adipose.Tissue	22732
RPE_Stem.Cell.Line-Adrenal.Gland	21375
RPE_Stem.Cell.Line-Bladder	19615
RPE_Stem.Cell.Line-Blood	22646
RPE_Stem.Cell.Line-Blood.Vessel	22483
RPE_Stem.Cell.Line-Body	21876
RPE_Stem.Cell.Line-Bone.Marrow	19987
RPE_Stem.Cell.Line-Brain	23596
RPE_Stem.Cell.Line-Breast	22269
RPE_Stem.Cell.Line-Cervix.Uteri	20619
RPE_Stem.Cell.Line-Choroid.Plexus_Adult.Tissue	9124
RPE_Stem.Cell.Line-Colon	22571
RPE_Stem.Cell.Line-Cornea_Adult.Tissue	23121
RPE_Stem.Cell.Line-Cornea_Cell.Line.Endothelium	14360
RPE_Stem.Cell.Line-Cornea_Endothelium	12372
RPE_Stem.Cell.Line-Cornea_Fetal.Endothelium	4844
RPE_Stem.Cell.Line-Cornea_Stem.Cell.Endothelium	6966
RPE_Stem.Cell.Line-ESC_Stem.Cell.Line	13157
RPE_Stem.Cell.Line-Esophagus	22255
RPE_Stem.Cell.Line-Fallopian.Tube	19870
RPE_Stem.Cell.Line-Heart	21174
RPE_Stem.Cell.Line-Kidney	21891
RPE_Stem.Cell.Line-Lens_Stem.Cell.Line	10056
RPE_Stem.Cell.Line-Liver	22288
RPE_Stem.Cell.Line-Lung	22810
RPE_Stem.Cell.Line-Muscle	21258
RPE_Stem.Cell.Line-Nerve	23098
RPE_Stem.Cell.Line-Ovary	16411
RPE_Stem.Cell.Line-Pancreas	21280
RPE_Stem.Cell.Line-Pituitary	23296
RPE_Stem.Cell.Line-Prostate	18399
RPE_Stem.Cell.Line-RPE_Adult.Tissue	19236
RPE_Stem.Cell.Line-RPE_Fetal.Tissue	1996
RPE_Stem.Cell.Line-Retina_3D.Organoid.Stem.Cell	18721
RPE_Stem.Cell.Line-Retina_Fetal.Eye	9413
RPE_Stem.Cell.Line-Retina_Fetal.Tissue	20091
RPE_Stem.Cell.Line-Retina_RGC.Stem.Cell	8132
RPE_Stem.Cell.Line-Salivary.Gland	22079
RPE_Stem.Cell.Line-Skin	21918
RPE_Stem.Cell.Line-Small.Intestine	22979
RPE_Stem.Cell.Line-Spleen	24122
RPE_Stem.Cell.Line-Stomach	21997
RPE_Stem.Cell.Line-Testis	21829
RPE_Stem.Cell.Line-Thyroid	23111
RPE_Stem.Cell.Line-Uterus	18285
RPE_Stem.Cell.Line-Vagina	18073
Retina_3D.Organoid.Stem.Cell-Adipose.Tissue	27868
Retina_3D.Organoid.Stem.Cell-Adrenal.Gland	26599
Retina_3D.Organoid.Stem.Cell-Bladder	23809
Retina_3D.Organoid.Stem.Cell-Blood	27526
Retina_3D.Organoid.Stem.Cell-Blood.Vessel	27936
Retina_3D.Organoid.Stem.Cell-Body	28000
Retina_3D.Organoid.Stem.Cell-Bone.Marrow	22410
Retina_3D.Organoid.Stem.Cell-Brain	27522
Retina_3D.Organoid.Stem.Cell-Breast	27232
Retina_3D.Organoid.Stem.Cell-Cervix.Uteri	24673
Retina_3D.Organoid.Stem.Cell-Choroid.Plexus_Adult.Tissue	10064
Retina_3D.Organoid.Stem.Cell-Colon	27563
Retina_3D.Organoid.Stem.Cell-Cornea_Cell.Line.Endothelium	18106
Retina_3D.Organoid.Stem.Cell-Cornea_Fetal.Endothelium	7530
Retina_3D.Organoid.Stem.Cell-Esophagus	27683
Retina_3D.Organoid.Stem.Cell-Fallopian.Tube	23046
Retina_3D.Organoid.Stem.Cell-Heart	26866
Retina_3D.Organoid.Stem.Cell-Kidney	26673
Retina_3D.Organoid.Stem.Cell-Lens_Stem.Cell.Line	8713
Retina_3D.Organoid.Stem.Cell-Liver	27033
Retina_3D.Organoid.Stem.Cell-Lung	27329
Retina_3D.Organoid.Stem.Cell-Muscle	25938
Retina_3D.Organoid.Stem.Cell-Nerve	27469
Retina_3D.Organoid.Stem.Cell-Ovary	19618
Retina_3D.Organoid.Stem.Cell-Pancreas	25955
Retina_3D.Organoid.Stem.Cell-Pituitary	26953
Retina_3D.Organoid.Stem.Cell-Prostate	21666
Retina_3D.Organoid.Stem.Cell-Retina_Fetal.Eye	7139
Retina_3D.Organoid.Stem.Cell-Salivary.Gland	27023
Retina_3D.Organoid.Stem.Cell-Skin	27839
Retina_3D.Organoid.Stem.Cell-Small.Intestine	27292
Retina_3D.Organoid.Stem.Cell-Spleen	27914
Retina_3D.Organoid.Stem.Cell-Stomach	26760
Retina_3D.Organoid.Stem.Cell-Testis	23195
Retina_3D.Organoid.Stem.Cell-Thyroid	27629
Retina_3D.Organoid.Stem.Cell-Uterus	21529
Retina_3D.Organoid.Stem.Cell-Vagina	21490
Retina_Adult.Tissue-Adipose.Tissue	28089
Retina_Adult.Tissue-Adrenal.Gland	26350
Retina_Adult.Tissue-Bladder	23431
Retina_Adult.Tissue-Blood	28086
Retina_Adult.Tissue-Blood.Vessel	27879
Retina_Adult.Tissue-Body	27351
Retina_Adult.Tissue-Bone.Marrow	24168
Retina_Adult.Tissue-Brain	26458
Retina_Adult.Tissue-Breast	27582
Retina_Adult.Tissue-Cervix.Uteri	24578
Retina_Adult.Tissue-Choroid.Plexus_Adult.Tissue	10790
Retina_Adult.Tissue-Colon	27642
Retina_Adult.Tissue-Cornea_Adult.Tissue	28366
Retina_Adult.Tissue-Cornea_Cell.Line.Endothelium	18864
Retina_Adult.Tissue-Cornea_Endothelium	20440
Retina_Adult.Tissue-Cornea_Fetal.Endothelium	10030
Retina_Adult.Tissue-Cornea_Stem.Cell.Endothelium	15096
Retina_Adult.Tissue-ESC_Stem.Cell.Line	16721
Retina_Adult.Tissue-Esophagus	27604
Retina_Adult.Tissue-Fallopian.Tube	23213
Retina_Adult.Tissue-Heart	26260
Retina_Adult.Tissue-Kidney	26084
Retina_Adult.Tissue-Lens_Stem.Cell.Line	12698
Retina_Adult.Tissue-Liver	26758
Retina_Adult.Tissue-Lung	27522
Retina_Adult.Tissue-Muscle	25221
Retina_Adult.Tissue-Nerve	27660
Retina_Adult.Tissue-Ovary	20076
Retina_Adult.Tissue-Pancreas	26093
Retina_Adult.Tissue-Pituitary	26407
Retina_Adult.Tissue-Prostate	21399
Retina_Adult.Tissue-RPE_Adult.Tissue	22006
Retina_Adult.Tissue-RPE_Fetal.Tissue	14759
Retina_Adult.Tissue-RPE_Stem.Cell.Line	20209
Retina_Adult.Tissue-Retina_3D.Organoid.Stem.Cell	22322
Retina_Adult.Tissue-Retina_Fetal.Eye	11227
Retina_Adult.Tissue-Retina_Fetal.Tissue	19482
Retina_Adult.Tissue-Retina_RGC.Stem.Cell	9130
Retina_Adult.Tissue-Salivary.Gland	27355
Retina_Adult.Tissue-Skin	28097
Retina_Adult.Tissue-Small.Intestine	27629
Retina_Adult.Tissue-Spleen	28282
Retina_Adult.Tissue-Stomach	26798
Retina_Adult.Tissue-Testis	23169
Retina_Adult.Tissue-Thyroid	27548
Retina_Adult.Tissue-Uterus	21582
Retina_Adult.Tissue-Vagina	21878
Retina_Adult.Tissue.AMD.MGS.2-Adipose.Tissue	29640
Retina_Adult.Tissue.AMD.MGS.2-Adrenal.Gland	28289
Retina_Adult.Tissue.AMD.MGS.2-Bladder	24938
Retina_Adult.Tissue.AMD.MGS.2-Blood	29880
Retina_Adult.Tissue.AMD.MGS.2-Blood.Vessel	29848
Retina_Adult.Tissue.AMD.MGS.2-Body	29401
Retina_Adult.Tissue.AMD.MGS.2-Bone.Marrow	25522
Retina_Adult.Tissue.AMD.MGS.2-Brain	29597
Retina_Adult.Tissue.AMD.MGS.2-Breast	28838
Retina_Adult.Tissue.AMD.MGS.2-Cervix.Uteri	25868
Retina_Adult.Tissue.AMD.MGS.2-Choroid.Plexus_Adult.Tissue	12546
Retina_Adult.Tissue.AMD.MGS.2-Colon	29352
Retina_Adult.Tissue.AMD.MGS.2-Cornea_Adult.Tissue	29984
Retina_Adult.Tissue.AMD.MGS.2-Cornea_Cell.Line.Endothelium	19769
Retina_Adult.Tissue.AMD.MGS.2-Cornea_Endothelium	21776
Retina_Adult.Tissue.AMD.MGS.2-Cornea_Fetal.Endothelium	11068
Retina_Adult.Tissue.AMD.MGS.2-Cornea_Stem.Cell.Endothelium	16260
Retina_Adult.Tissue.AMD.MGS.2-ESC_Stem.Cell.Line	18382
Retina_Adult.Tissue.AMD.MGS.2-Esophagus	29562
Retina_Adult.Tissue.AMD.MGS.2-Fallopian.Tube	24423
Retina_Adult.Tissue.AMD.MGS.2-Heart	28778
Retina_Adult.Tissue.AMD.MGS.2-Kidney	28030
Retina_Adult.Tissue.AMD.MGS.2-Lens_Stem.Cell.Line	12786
Retina_Adult.Tissue.AMD.MGS.2-Liver	28562
Retina_Adult.Tissue.AMD.MGS.2-Lung	29115
Retina_Adult.Tissue.AMD.MGS.2-Muscle	27796
Retina_Adult.Tissue.AMD.MGS.2-Nerve	28991
Retina_Adult.Tissue.AMD.MGS.2-Ovary	21397
Retina_Adult.Tissue.AMD.MGS.2-Pancreas	27917
Retina_Adult.Tissue.AMD.MGS.2-Pituitary	27948
Retina_Adult.Tissue.AMD.MGS.2-Prostate	22828
Retina_Adult.Tissue.AMD.MGS.2-RPE_Adult.Tissue	24217
Retina_Adult.Tissue.AMD.MGS.2-RPE_Cell.Line	27366
Retina_Adult.Tissue.AMD.MGS.2-RPE_Fetal.Tissue	16692
Retina_Adult.Tissue.AMD.MGS.2-RPE_Stem.Cell.Line	22508
Retina_Adult.Tissue.AMD.MGS.2-Retina_3D.Organoid.Stem.Cell	25000
Retina_Adult.Tissue.AMD.MGS.2-Retina_Adult.Tissue	17822
Retina_Adult.Tissue.AMD.MGS.2-Retina_Adult.Tissue.AMD.MGS.4	37
Retina_Adult.Tissue.AMD.MGS.2-Retina_Fetal.Eye	12781
Retina_Adult.Tissue.AMD.MGS.2-Retina_Fetal.Tissue	21199
Retina_Adult.Tissue.AMD.MGS.2-Retina_RGC.Stem.Cell	10750
Retina_Adult.Tissue.AMD.MGS.2-Salivary.Gland	28723
Retina_Adult.Tissue.AMD.MGS.2-Skin	29997
Retina_Adult.Tissue.AMD.MGS.2-Small.Intestine	28902
Retina_Adult.Tissue.AMD.MGS.2-Spleen	29510
Retina_Adult.Tissue.AMD.MGS.2-Stomach	28466
Retina_Adult.Tissue.AMD.MGS.2-Testis	24282
Retina_Adult.Tissue.AMD.MGS.2-Thyroid	28906
Retina_Adult.Tissue.AMD.MGS.2-Uterus	22886
Retina_Adult.Tissue.AMD.MGS.2-Vagina	23031
Retina_Adult.Tissue.AMD.MGS.3-Adipose.Tissue	29256
Retina_Adult.Tissue.AMD.MGS.3-Adrenal.Gland	27996
Retina_Adult.Tissue.AMD.MGS.3-Bladder	24854
Retina_Adult.Tissue.AMD.MGS.3-Blood	29524
Retina_Adult.Tissue.AMD.MGS.3-Blood.Vessel	29518
Retina_Adult.Tissue.AMD.MGS.3-Body	28826
Retina_Adult.Tissue.AMD.MGS.3-Bone.Marrow	25391
Retina_Adult.Tissue.AMD.MGS.3-Brain	29016
Retina_Adult.Tissue.AMD.MGS.3-Breast	28564
Retina_Adult.Tissue.AMD.MGS.3-Cervix.Uteri	25727
Retina_Adult.Tissue.AMD.MGS.3-Choroid.Plexus_Adult.Tissue	12452
Retina_Adult.Tissue.AMD.MGS.3-Colon	28940
Retina_Adult.Tissue.AMD.MGS.3-Cornea_Adult.Tissue	29544
Retina_Adult.Tissue.AMD.MGS.3-Cornea_Cell.Line.Endothelium	19670
Retina_Adult.Tissue.AMD.MGS.3-Cornea_Endothelium	21664
Retina_Adult.Tissue.AMD.MGS.3-Cornea_Fetal.Endothelium	11196
Retina_Adult.Tissue.AMD.MGS.3-Cornea_Stem.Cell.Endothelium	16241
Retina_Adult.Tissue.AMD.MGS.3-ESC_Stem.Cell.Line	18207
Retina_Adult.Tissue.AMD.MGS.3-Esophagus	29195
Retina_Adult.Tissue.AMD.MGS.3-Fallopian.Tube	24414
Retina_Adult.Tissue.AMD.MGS.3-Heart	28362
Retina_Adult.Tissue.AMD.MGS.3-Kidney	27720
Retina_Adult.Tissue.AMD.MGS.3-Lens_Stem.Cell.Line	12777
Retina_Adult.Tissue.AMD.MGS.3-Liver	28294
Retina_Adult.Tissue.AMD.MGS.3-Lung	28802
Retina_Adult.Tissue.AMD.MGS.3-Muscle	27381
Retina_Adult.Tissue.AMD.MGS.3-Nerve	28696
Retina_Adult.Tissue.AMD.MGS.3-Ovary	21415
Retina_Adult.Tissue.AMD.MGS.3-Pancreas	27597
Retina_Adult.Tissue.AMD.MGS.3-Pituitary	27675
Retina_Adult.Tissue.AMD.MGS.3-Prostate	22826
Retina_Adult.Tissue.AMD.MGS.3-RPE_Adult.Tissue	23896
Retina_Adult.Tissue.AMD.MGS.3-RPE_Cell.Line	26887
Retina_Adult.Tissue.AMD.MGS.3-RPE_Fetal.Tissue	16581
Retina_Adult.Tissue.AMD.MGS.3-RPE_Stem.Cell.Line	22359
Retina_Adult.Tissue.AMD.MGS.3-Retina_3D.Organoid.Stem.Cell	24389
Retina_Adult.Tissue.AMD.MGS.3-Retina_Adult.Tissue	17198
Retina_Adult.Tissue.AMD.MGS.3-Retina_Adult.Tissue.AMD.MGS.2	129
Retina_Adult.Tissue.AMD.MGS.3-Retina_Adult.Tissue.AMD.MGS.4	1
Retina_Adult.Tissue.AMD.MGS.3-Retina_Fetal.Eye	12606
Retina_Adult.Tissue.AMD.MGS.3-Retina_Fetal.Tissue	20505
Retina_Adult.Tissue.AMD.MGS.3-Retina_RGC.Stem.Cell	10656
Retina_Adult.Tissue.AMD.MGS.3-Salivary.Gland	28464
Retina_Adult.Tissue.AMD.MGS.3-Skin	29551
Retina_Adult.Tissue.AMD.MGS.3-Small.Intestine	28625
Retina_Adult.Tissue.AMD.MGS.3-Spleen	29265
Retina_Adult.Tissue.AMD.MGS.3-Stomach	28173
Retina_Adult.Tissue.AMD.MGS.3-Testis	24216
Retina_Adult.Tissue.AMD.MGS.3-Thyroid	28624
Retina_Adult.Tissue.AMD.MGS.3-Uterus	22885
Retina_Adult.Tissue.AMD.MGS.3-Vagina	23007
Retina_Adult.Tissue.AMD.MGS.4-Adipose.Tissue	28314
Retina_Adult.Tissue.AMD.MGS.4-Adrenal.Gland	27189
Retina_Adult.Tissue.AMD.MGS.4-Bladder	24163
Retina_Adult.Tissue.AMD.MGS.4-Blood	28769
Retina_Adult.Tissue.AMD.MGS.4-Blood.Vessel	28469
Retina_Adult.Tissue.AMD.MGS.4-Body	27555
Retina_Adult.Tissue.AMD.MGS.4-Bone.Marrow	25084
Retina_Adult.Tissue.AMD.MGS.4-Brain	27524
Retina_Adult.Tissue.AMD.MGS.4-Breast	27775
Retina_Adult.Tissue.AMD.MGS.4-Cervix.Uteri	25119
Retina_Adult.Tissue.AMD.MGS.4-Choroid.Plexus_Adult.Tissue	12428
Retina_Adult.Tissue.AMD.MGS.4-Colon	28034
Retina_Adult.Tissue.AMD.MGS.4-Cornea_Adult.Tissue	28832
Retina_Adult.Tissue.AMD.MGS.4-Cornea_Cell.Line.Endothelium	19400
Retina_Adult.Tissue.AMD.MGS.4-Cornea_Endothelium	21125
Retina_Adult.Tissue.AMD.MGS.4-Cornea_Fetal.Endothelium	10956
Retina_Adult.Tissue.AMD.MGS.4-Cornea_Stem.Cell.Endothelium	16038
Retina_Adult.Tissue.AMD.MGS.4-ESC_Stem.Cell.Line	18002
Retina_Adult.Tissue.AMD.MGS.4-Esophagus	28156
Retina_Adult.Tissue.AMD.MGS.4-Fallopian.Tube	23788
Retina_Adult.Tissue.AMD.MGS.4-Heart	27294
Retina_Adult.Tissue.AMD.MGS.4-Kidney	26935
Retina_Adult.Tissue.AMD.MGS.4-Lens_Stem.Cell.Line	12628
Retina_Adult.Tissue.AMD.MGS.4-Liver	27481
Retina_Adult.Tissue.AMD.MGS.4-Lung	28090
Retina_Adult.Tissue.AMD.MGS.4-Muscle	26507
Retina_Adult.Tissue.AMD.MGS.4-Nerve	27840
Retina_Adult.Tissue.AMD.MGS.4-Ovary	20935
Retina_Adult.Tissue.AMD.MGS.4-Pancreas	26739
Retina_Adult.Tissue.AMD.MGS.4-Pituitary	26680
Retina_Adult.Tissue.AMD.MGS.4-Prostate	22230
Retina_Adult.Tissue.AMD.MGS.4-RPE_Adult.Tissue	22829
Retina_Adult.Tissue.AMD.MGS.4-RPE_Cell.Line	25867
Retina_Adult.Tissue.AMD.MGS.4-RPE_Fetal.Tissue	16251
Retina_Adult.Tissue.AMD.MGS.4-RPE_Stem.Cell.Line	21750
Retina_Adult.Tissue.AMD.MGS.4-Retina_3D.Organoid.Stem.Cell	23218
Retina_Adult.Tissue.AMD.MGS.4-Retina_Adult.Tissue	15543
Retina_Adult.Tissue.AMD.MGS.4-Retina_Fetal.Eye	12541
Retina_Adult.Tissue.AMD.MGS.4-Retina_Fetal.Tissue	19581
Retina_Adult.Tissue.AMD.MGS.4-Retina_RGC.Stem.Cell	10525
Retina_Adult.Tissue.AMD.MGS.4-Salivary.Gland	27608
Retina_Adult.Tissue.AMD.MGS.4-Skin	28569
Retina_Adult.Tissue.AMD.MGS.4-Small.Intestine	27911
Retina_Adult.Tissue.AMD.MGS.4-Spleen	28633
Retina_Adult.Tissue.AMD.MGS.4-Stomach	27421
Retina_Adult.Tissue.AMD.MGS.4-Testis	23772
Retina_Adult.Tissue.AMD.MGS.4-Thyroid	27858
Retina_Adult.Tissue.AMD.MGS.4-Uterus	22404
Retina_Adult.Tissue.AMD.MGS.4-Vagina	22528
Retina_Adult.Tissue.MGS.1-Adipose.Tissue	29132
Retina_Adult.Tissue.MGS.1-Adrenal.Gland	27962
Retina_Adult.Tissue.MGS.1-Bladder	24796
Retina_Adult.Tissue.MGS.1-Blood	29404
Retina_Adult.Tissue.MGS.1-Blood.Vessel	29325
Retina_Adult.Tissue.MGS.1-Body	28710
Retina_Adult.Tissue.MGS.1-Bone.Marrow	25338
Retina_Adult.Tissue.MGS.1-Brain	28814
Retina_Adult.Tissue.MGS.1-Breast	28431
Retina_Adult.Tissue.MGS.1-Cervix.Uteri	25688
Retina_Adult.Tissue.MGS.1-Choroid.Plexus_Adult.Tissue	12433
Retina_Adult.Tissue.MGS.1-Colon	28837
Retina_Adult.Tissue.MGS.1-Cornea_Adult.Tissue	29539
Retina_Adult.Tissue.MGS.1-Cornea_Cell.Line.Endothelium	19608
Retina_Adult.Tissue.MGS.1-Cornea_Endothelium	21573
Retina_Adult.Tissue.MGS.1-Cornea_Fetal.Endothelium	11124
Retina_Adult.Tissue.MGS.1-Cornea_Stem.Cell.Endothelium	16210
Retina_Adult.Tissue.MGS.1-ESC_Stem.Cell.Line	18229
Retina_Adult.Tissue.MGS.1-Esophagus	29057
Retina_Adult.Tissue.MGS.1-Fallopian.Tube	24286
Retina_Adult.Tissue.MGS.1-Heart	28233
Retina_Adult.Tissue.MGS.1-Kidney	27594
Retina_Adult.Tissue.MGS.1-Lens_Stem.Cell.Line	12788
Retina_Adult.Tissue.MGS.1-Liver	28152
Retina_Adult.Tissue.MGS.1-Lung	28729
Retina_Adult.Tissue.MGS.1-Muscle	27279
Retina_Adult.Tissue.MGS.1-Nerve	28598
Retina_Adult.Tissue.MGS.1-Ovary	21427
Retina_Adult.Tissue.MGS.1-Pancreas	27517
Retina_Adult.Tissue.MGS.1-Pituitary	27547
Retina_Adult.Tissue.MGS.1-Prostate	22767
Retina_Adult.Tissue.MGS.1-RPE_Adult.Tissue	23710
Retina_Adult.Tissue.MGS.1-RPE_Cell.Line	26786
Retina_Adult.Tissue.MGS.1-RPE_Fetal.Tissue	16513
Retina_Adult.Tissue.MGS.1-RPE_Stem.Cell.Line	22287
Retina_Adult.Tissue.MGS.1-Retina_3D.Organoid.Stem.Cell	24271
Retina_Adult.Tissue.MGS.1-Retina_Adult.Tissue	17077
Retina_Adult.Tissue.MGS.1-Retina_Adult.Tissue.AMD.MGS.2	46
Retina_Adult.Tissue.MGS.1-Retina_Adult.Tissue.AMD.MGS.4	13
Retina_Adult.Tissue.MGS.1-Retina_Fetal.Eye	12690
Retina_Adult.Tissue.MGS.1-Retina_Fetal.Tissue	20457
Retina_Adult.Tissue.MGS.1-Retina_RGC.Stem.Cell	10687
Retina_Adult.Tissue.MGS.1-Salivary.Gland	28422
Retina_Adult.Tissue.MGS.1-Skin	29434
Retina_Adult.Tissue.MGS.1-Small.Intestine	28512
Retina_Adult.Tissue.MGS.1-Spleen	29185
Retina_Adult.Tissue.MGS.1-Stomach	28086
Retina_Adult.Tissue.MGS.1-Testis	24183
Retina_Adult.Tissue.MGS.1-Thyroid	28554
Retina_Adult.Tissue.MGS.1-Uterus	22896
Retina_Adult.Tissue.MGS.1-Vagina	22968
Retina_Fetal.Eye-Adipose.Tissue	13922
Retina_Fetal.Eye-Adrenal.Gland	13595
Retina_Fetal.Eye-Bladder	12509
Retina_Fetal.Eye-Blood	14033
Retina_Fetal.Eye-Blood.Vessel	13923
Retina_Fetal.Eye-Body	12215
Retina_Fetal.Eye-Bone.Marrow	12653
Retina_Fetal.Eye-Brain	14146
Retina_Fetal.Eye-Breast	13551
Retina_Fetal.Eye-Cervix.Uteri	12760
Retina_Fetal.Eye-Colon	13657
Retina_Fetal.Eye-Esophagus	13240
Retina_Fetal.Eye-Fallopian.Tube	13092
Retina_Fetal.Eye-Heart	13137
Retina_Fetal.Eye-Kidney	14038
Retina_Fetal.Eye-Liver	14575
Retina_Fetal.Eye-Lung	14862
Retina_Fetal.Eye-Muscle	13539
Retina_Fetal.Eye-Nerve	14208
Retina_Fetal.Eye-Ovary	10879
Retina_Fetal.Eye-Pancreas	13148
Retina_Fetal.Eye-Pituitary	14082
Retina_Fetal.Eye-Prostate	12323
Retina_Fetal.Eye-Salivary.Gland	13524
Retina_Fetal.Eye-Skin	12624
Retina_Fetal.Eye-Small.Intestine	14479
Retina_Fetal.Eye-Spleen	15973
Retina_Fetal.Eye-Stomach	13885
Retina_Fetal.Eye-Testis	14587
Retina_Fetal.Eye-Thyroid	14403
Retina_Fetal.Eye-Uterus	12370
Retina_Fetal.Eye-Vagina	12071
Retina_Fetal.Tissue-Adipose.Tissue	27116
Retina_Fetal.Tissue-Adrenal.Gland	25899
Retina_Fetal.Tissue-Bladder	23116
Retina_Fetal.Tissue-Blood	26737
Retina_Fetal.Tissue-Blood.Vessel	26847
Retina_Fetal.Tissue-Body	26433
Retina_Fetal.Tissue-Bone.Marrow	22634
Retina_Fetal.Tissue-Brain	26099
Retina_Fetal.Tissue-Breast	26616
Retina_Fetal.Tissue-Cervix.Uteri	24039
Retina_Fetal.Tissue-Choroid.Plexus_Adult.Tissue	10263
Retina_Fetal.Tissue-Colon	26752
Retina_Fetal.Tissue-Cornea_Cell.Line.Endothelium	17513
Retina_Fetal.Tissue-Cornea_Fetal.Endothelium	8435
Retina_Fetal.Tissue-Esophagus	26662
Retina_Fetal.Tissue-Fallopian.Tube	22833
Retina_Fetal.Tissue-Heart	25661
Retina_Fetal.Tissue-Kidney	25763
Retina_Fetal.Tissue-Lens_Stem.Cell.Line	9226
Retina_Fetal.Tissue-Liver	26254
Retina_Fetal.Tissue-Lung	26901
Retina_Fetal.Tissue-Muscle	25066
Retina_Fetal.Tissue-Nerve	26652
Retina_Fetal.Tissue-Ovary	19525
Retina_Fetal.Tissue-Pancreas	25380
Retina_Fetal.Tissue-Pituitary	25860
Retina_Fetal.Tissue-Prostate	21491
Retina_Fetal.Tissue-RPE_Fetal.Tissue	14774
Retina_Fetal.Tissue-Retina_3D.Organoid.Stem.Cell	15706
Retina_Fetal.Tissue-Retina_Fetal.Eye	6892
Retina_Fetal.Tissue-Salivary.Gland	26345
Retina_Fetal.Tissue-Skin	26911
Retina_Fetal.Tissue-Small.Intestine	26891
Retina_Fetal.Tissue-Spleen	27388
Retina_Fetal.Tissue-Stomach	26094
Retina_Fetal.Tissue-Testis	23187
Retina_Fetal.Tissue-Thyroid	26926
Retina_Fetal.Tissue-Uterus	21075
Retina_Fetal.Tissue-Vagina	21503
Retina_RGC.Stem.Cell-Adipose.Tissue	13038
Retina_RGC.Stem.Cell-Adrenal.Gland	12688
Retina_RGC.Stem.Cell-Bladder	11612
Retina_RGC.Stem.Cell-Blood	14851
Retina_RGC.Stem.Cell-Blood.Vessel	12699
Retina_RGC.Stem.Cell-Body	11132
Retina_RGC.Stem.Cell-Bone.Marrow	13458
Retina_RGC.Stem.Cell-Brain	12929
Retina_RGC.Stem.Cell-Breast	12960
Retina_RGC.Stem.Cell-Cervix.Uteri	11962
Retina_RGC.Stem.Cell-Choroid.Plexus_Adult.Tissue	4952
Retina_RGC.Stem.Cell-Colon	12758
Retina_RGC.Stem.Cell-Cornea_Cell.Line.Endothelium	8152
Retina_RGC.Stem.Cell-Cornea_Fetal.Endothelium	5073
Retina_RGC.Stem.Cell-Esophagus	12248
Retina_RGC.Stem.Cell-Fallopian.Tube	12245
Retina_RGC.Stem.Cell-Heart	12437
Retina_RGC.Stem.Cell-Kidney	13494
Retina_RGC.Stem.Cell-Lens_Stem.Cell.Line	3845
Retina_RGC.Stem.Cell-Liver	15012
Retina_RGC.Stem.Cell-Lung	13809
Retina_RGC.Stem.Cell-Muscle	13484
Retina_RGC.Stem.Cell-Nerve	13353
Retina_RGC.Stem.Cell-Ovary	10481
Retina_RGC.Stem.Cell-Pancreas	13234
Retina_RGC.Stem.Cell-Pituitary	13109
Retina_RGC.Stem.Cell-Prostate	11774
Retina_RGC.Stem.Cell-RPE_Adult.Tissue	9297
Retina_RGC.Stem.Cell-RPE_Fetal.Tissue	5906
Retina_RGC.Stem.Cell-Retina_3D.Organoid.Stem.Cell	6035
Retina_RGC.Stem.Cell-Retina_Fetal.Eye	1898
Retina_RGC.Stem.Cell-Retina_Fetal.Tissue	5251
Retina_RGC.Stem.Cell-Salivary.Gland	13014
Retina_RGC.Stem.Cell-Skin	11952
Retina_RGC.Stem.Cell-Small.Intestine	13851
Retina_RGC.Stem.Cell-Spleen	15589
Retina_RGC.Stem.Cell-Stomach	13352
Retina_RGC.Stem.Cell-Testis	14456
Retina_RGC.Stem.Cell-Thyroid	13988
Retina_RGC.Stem.Cell-Uterus	11346
Retina_RGC.Stem.Cell-Vagina	11447
mapping_rate-Choroid.Plexus_Adult.Tissue	25677
mapping_rate-Cornea_Adult.Tissue	32610
mapping_rate-Cornea_Cell.Line.Endothelium	29853
mapping_rate-Cornea_Endothelium	30490
mapping_rate-Cornea_Fetal.Endothelium	24328
mapping_rate-Cornea_Stem.Cell.Endothelium	27283
mapping_rate-ESC_Stem.Cell.Line	28881
mapping_rate-Lens_Stem.Cell.Line	27863
mapping_rate-RPE_Adult.Tissue	32563
mapping_rate-RPE_Cell.Line	32541
mapping_rate-RPE_Fetal.Tissue	29335
mapping_rate-RPE_Stem.Cell.Line	30637
mapping_rate-Retina_3D.Organoid.Stem.Cell	32069
mapping_rate-Retina_Adult.Tissue	32584
mapping_rate-Retina_Adult.Tissue.AMD.MGS.2	33380
mapping_rate-Retina_Adult.Tissue.AMD.MGS.3	33230
mapping_rate-Retina_Adult.Tissue.AMD.MGS.4	32895
mapping_rate-Retina_Adult.Tissue.MGS.1	33233
mapping_rate-Retina_Fetal.Eye	26532
mapping_rate-Retina_Fetal.Tissue	32214
mapping_rate-Retina_RGC.Stem.Cell	26833
